# PRC2 clock: a universal epigenetic biomarker of aging and rejuvenation

**DOI:** 10.1101/2022.06.03.494609

**Authors:** Mahdi Moqri, Andrea Cipriano, Daniel Nachun, Tara Murty, Guilherme de Sena Brandine, Sajede Rasouli, Andrei Tarkhov, Karolina A. Aberg, Edwin van den Oord, Wanding Zhou, Andrew Smith, Crystal Mackall, Vadim Gladyshev, Steve Horvath, Michael P. Snyder, Vittorio Sebastiano

## Abstract

DNA methylation (DNAm) is one of the most reliable biomarkers for aging across many mammalian tissues. While the age-dependent global loss of DNAm has been well characterized, age-dependent DNAm gain is less specified. Multiple studies have demonstrated that polycomb repressive complex 2 (PRC2) targets are enriched among the CpG sites which gain methylation with age. However, a systematic whole-genome examination of all PRC2 targets in the context of aging methylome as well as whether these associations are pan-tissue or tissue-specific is lacking. Here, by analyzing DNAm data from different assays and from multiple young and old human and mouse tissues, we found that low-methylated regions (LMRs) which are highly bound by PRC2 in embryonic stem cells gain methylation with age in all examined somatic mitotic cells. We also estimated that this epigenetic change represents around 90% of the age-dependent DNAm gain genome-wide. Therefore, we propose the “PRC2 clock,” defined as the average DNAm in PRC2 LMRs, as a universal biomarker of cellular aging in somatic cells. In addition, we demonstrate the application of this biomarker in the evaluation of different anti-aging interventions, including dietary restriction and partial epigenetic reprogramming.
