## Supplementary material for "PRC2 clock: a universal epigenetic biomarker of aging and rejuvenation": Table1_Datasets

### Sheet: Sheet1
	ID	Organism	Cell Type	Number of samples	Age	Assay	Figure	Outliers	Link
1	GSE52972	Human	Epidermis	6	18 to 83 years	WGBS	2022-01-02	0	https://www-ncbi-nlm-nih-gov.ezproxy.u-pec.fr/geo/query/acc.cgi?acc=GSE52972
2	GSE31263	Human	CD4+ T cells	2	1 neonatal and 1 centenerian	WGBS	2022-01-02	0	https://www.ncbi.nlm.nih.gov/geo/query/acc.cgi?acc=GSE31263
3	GSE16256	Human	ESC	1	-	WGBS	1	0	https://www.ncbi.nlm.nih.gov/geo/query/acc.cgi?acc=GSE16256
4	GSE79798	Human	CD4+ T cells	6	18 to 86 years old	WGBS	2022-01-02	1	https://www.ncbi.nlm.nih.gov/geo/query/acc.cgi?acc=GSE79798
5	GSE89274	Mouse	Hepatocytes	16	4 2-months and 12 22-months	WGBS	2022-02-04	0	https://www.ncbi.nlm.nih.gov/geo/query/acc.cgi?acc=GSE89274
6	GSE152027	Human	PMBC	656	19 to 101 years	Methyl450	3	0	https://www.ncbi.nlm.nih.gov/geo/query/acc.cgi?acc=GSE152027
7	GSE40279	Human	PMBC	689	18 to 70 years	Methyl451	3	0	https://www.ncbi.nlm.nih.gov/geo/query/acc.cgi?acc=GSE40279
8	GSE42861	Human	PMBC	471	13 to 72 years	Methyl452	3	0	https://www.ncbi.nlm.nih.gov/geo/query/acc.cgi?acc=%20GSE42861
9	GSE55763	Human	PMBC	2711	23 to 75 years	Methyl453	3	0	https://www.ncbi.nlm.nih.gov/geo/query/acc.cgi?acc=GSE55763
10	GSE120137	Mouse	Adipose, Kidney, Liver, Lung, Blood, Muscle	40	20 2-months and 20 20-months	RRBS	3	1	https://www.ncbi.nlm.nih.gov/geo/query/acc.cgi?acc=GSE120137
11	SRP069120	Mouse	Hepatocytes	20	4-months and 26-months	scWGBS	3	2	https://www.ncbi.nlm.nih.gov/Traces/study/?acc=SRP069120
12	GSE80672	Mouse	Blood	110	3 to 35 months	RRBS	4	0	https://www.ncbi.nlm.nih.gov/geo/query/acc.cgi?acc=GSE80672
14	GSE190665	Mouse	Skin	12	7 old and 5 treated old	MethyEpic	4	0	https://www.ncbi.nlm.nih.gov/geo/query/acc.cgi?acc=GSE190665
15	TCGA	Human	Different tissues	40	Different ages, tumor vs adjecant normal	WGBS	5	0	https://www.cancer.gov/about-nci/organization/ccg/research/structural-genomics/tcga
16	GSE107729	Human	Oligocytes	6	3 under 40 and 3 ablove 70 years	WGBS	5	0	https://www.ncbi.nlm.nih.gov/geo/query/acc.cgi?acc=GSE107729
17	GSE79798	Human	Fibroblasts	1	Fetal, passage 4 to 33	WGBS	5	0	https://www.ncbi.nlm.nih.gov/geo/query/acc.cgi?acc=GSE79798
